# Brain transcriptomic changes in Japanese quail reveal roles for neurotensin and urocortin 3 in avian parental care

**DOI:** 10.1101/2020.11.29.401794

**Authors:** Patricia C. Lopes, Robert de Bruijn

**Author notes:** Corresponding author Patricia C. Lopes.

## Abstract

For many species, parental care critically affects offspring survival. But what drives animals to display parental behaviours towards young? In mammals, pregnancy-induced physiological transformations seem key in preparing the neural circuits that lead towards attraction (and reduced-aggression) to young. Beyond mammalian maternal behaviour, knowledge of the neural mechanisms that underlie parental care is severely lacking. We took advantage of a domesticated bird species, the Japanese quail, for which parental behaviour towards chicks can be induced through a sensitization procedure, a process that is not effective in all animals. We used the variation in parental responses to study neural transcriptomic changes associated with the sensitization procedure itself and with the outcome of the procedure (i.e., presence of parental behaviours). Out of the brain regions studied, we found that most differences in gene expression were located in the hypothalamus. Two genes identified are of particular interest, as no role in avian parental care was known for those genes. One is neurotensin, previously only demonstrated to be causally associated with maternal care in mammals. The other one is urocortin 3, causally demonstrated to affect young-directed neglect and aggression in mammals. Our work opens new avenues of research into understanding the neural basis of parental care in non-placental species.
