## supplementary materials for "Brain transcriptomic changes in Japanese quail reveal roles for neurotensin and urocortin 3 in avian parental care"

### Sheet: Table S1
Table S1. RNA-Seq mapping statistics
Tissue	Sex	Treatment	Sample ID	Total Clean Read Pairs	Filtered Read Pairs Mapped	% mapped
BNST	Female	Control	NST1	46708972	39785594	0.8518
BNST	Female	Control	NST2	52404418	44696034	0.8529
BNST	Female	Control	NST3	49646890	42486462	0.8558
BNST	Female	Control	NST4	49496016	42394457	0.8565
BNST	Female	Control	NST22	47965746	40815761	0.8509
BNST	Female	Control	NST23	56771780	48549717	0.8552
BNST	Female	Control	NST24	44260804	37977245	0.858
BNST	Female	Control	NST32	50628002	43518069	0.8596
BNST	Female	Control	NST33	42271328	36315340	0.8591
BNST	Female	Control	NST34	47263212	40756443	0.8623
BNST	Female	Control	NST35	46129856	39663754	0.8598
BNST	Female	Control	NST36	49556828	42199314	0.8515
BNST	Female	Control	NST37	41284968	35247618	0.8538
BNST	Female	Control	NST38	45897138	39056491	0.851
BNST	Female	Control	NST39	47271306	40794171	0.863
BNST	Female	Control	NST40	54705338	46580188	0.8515
BNST	Female	Sensitization	NST5	51242078	42713452	0.8336
BNST	Female	Sensitization	NST6	54253384	46331370	0.854
BNST	Female	Sensitization	NST7	54825676	46582794	0.8497
BNST	Female	Sensitization	NST25	39753806	34249476	0.8615
BNST	Female	Sensitization	NST26	45669718	39142019	0.8571
BNST	Female	Sensitization	NST27	50869068	43616560	0.8574
BNST	Female	Sensitization	NST28	41133276	35254311	0.8571
BNST	Female	Sensitization	NST42	46719230	40016185	0.8565
BNST	Female	Sensitization	NST43	61848946	53013570	0.8571
BNST	Female	Sensitization	NST44	53044622	45525690	0.8583
BNST	Female	Sensitization	NST45	56361890	47681160	0.846
BNST	Male	Control	NST9	55814594	47366748	0.8486
BNST	Male	Control	NST10	41675324	35678850	0.8561
BNST	Male	Control	NST11	46464122	39950632	0.8598
BNST	Male	Control	NST12	44327694	38294256	0.8639
BNST	Male	Control	NST21	45198196	39201857	0.8673
BNST	Male	Control	NST29	49856034	42646080	0.8554
BNST	Male	Control	NST30	44409130	37649054	0.8478
BNST	Male	Control	NST31	54809414	47964903	0.8751
BNST	Male	Sensitization	NST13	50412704	42633404	0.8457
BNST	Male	Sensitization	NST14	47533486	41268462	0.8682
BNST	Male	Sensitization	NST15	50338662	42256296	0.8394
BNST	Male	Sensitization	NST16	41434738	36174159	0.873
BNST	Male	Sensitization	NST17	53860654	46433819	0.8621
BNST	Male	Sensitization	NST18	51476038	44021755	0.8552
BNST	Male	Sensitization	NST19	59217134	51283137	0.866
BNST	Male	Sensitization	NST20	54661604	47347681	0.8662
BNST	Male	Sensitization	NST46	39272848	33769080	0.8599
BNST	Male	Sensitization	NST47	45821914	39036172	0.8519
BNST	Male	Sensitization	NST48	46834282	40386117	0.8623
BNST	Male	Sensitization	NST49	54425690	46337056	0.8514
BNST	Male	Sensitization	NST50	41928630	36039031	0.8595
HYPO	Female	Control	HY1	56280938	48587099	0.8633
HYPO	Female	Control	HY2	46615368	40232045	0.8631
HYPO	Female	Control	HY3	42638516	36869145	0.8647
HYPO	Female	Control	HY4	39022296	33564325	0.8601
HYPO	Female	Control	HY22	38632346	32988222	0.8539
HYPO	Female	Control	HY23	42133810	35801938	0.8497
HYPO	Female	Control	HY24	44543388	37715012	0.8467
HYPO	Female	Control	HY32	67038188	56798371	0.8473
HYPO	Female	Control	HY33	38804456	33087029	0.8527
HYPO	Female	Control	HY34	40102566	33980570	0.8473
HYPO	Female	Control	HY35	46672680	39464407	0.8456
HYPO	Female	Control	HY36	65102958	54491320	0.837
HYPO	Female	Control	HY37	46964572	39573990	0.8426
HYPO	Female	Control	HY38	45378374	38474121	0.8479
HYPO	Female	Control	HY39	48220740	40923991	0.8487
HYPO	Female	Control	HY40	60732244	50961243	0.8391
HYPO	Female	Sensitization	HY5	43464494	37084339	0.8532
HYPO	Female	Sensitization	HY6	52731190	45139352	0.856
HYPO	Female	Sensitization	HY7	58675434	50343631	0.858
HYPO	Female	Sensitization	HY25	52824712	44950082	0.8509
HYPO	Female	Sensitization	HY26	52702398	44270457	0.84
HYPO	Female	Sensitization	HY27	48768844	41617863	0.8534
HYPO	Female	Sensitization	HY28	53152156	43752452	0.8232
HYPO	Female	Sensitization	HY42	53953914	45758981	0.8481
HYPO	Female	Sensitization	HY43	57576960	48465797	0.8418
HYPO	Female	Sensitization	HY44	66947382	56567428	0.845
HYPO	Female	Sensitization	HY45	78468560	66746655	0.8506
HYPO	Male	Control	HY9	52032990	44712312	0.8593
HYPO	Male	Control	HY10	58902450	51181140	0.8689
HYPO	Male	Control	HY11	52787952	45633582	0.8645
HYPO	Male	Control	HY12	58437596	50266053	0.8602
HYPO	Male	Control	HY21	43537390	37257136	0.8558
HYPO	Male	Control	HY29	48766006	41537378	0.8518
HYPO	Male	Control	HY30	59602690	50213556	0.8425
HYPO	Male	Control	HY31	55593628	47460548	0.8537
HYPO	Male	Sensitization	HY13	55066362	47521308	0.863
HYPO	Male	Sensitization	HY14	67690192	58564578	0.8652
HYPO	Male	Sensitization	HY15	55535840	48299461	0.8697
HYPO	Male	Sensitization	HY16	65449266	56751853	0.8671
HYPO	Male	Sensitization	HY17	59339346	51307274	0.8646
HYPO	Male	Sensitization	HY18	57269772	49678880	0.8675
HYPO	Male	Sensitization	HY19	42650762	36838380	0.8637
HYPO	Male	Sensitization	HY20	51059968	43999514	0.8617
HYPO	Male	Sensitization	HY46	40942042	34646949	0.8462
HYPO	Male	Sensitization	HY47	50884404	43444922	0.8538
HYPO	Male	Sensitization	HY48	50139960	42281399	0.8433
HYPO	Male	Sensitization	HY49	47183488	39951547	0.8467
HYPO	Male	Sensitization	HY50	50093272	42380832	0.846
TN	Female	Control	TN1	47122040	40752325	0.8648
TN	Female	Control	TN2	52598080	44831816	0.8523
TN	Female	Control	TN3	46665036	40111733	0.8596
TN	Female	Control	TN4	46981002	40304101	0.8579
TN	Female	Control	TN22	59953112	50297459	0.8389
TN	Female	Control	TN23	62729356	49927500	0.7959
TN	Female	Control	TN24	69338364	58406256	0.8423
TN	Female	Control	TN32	60246316	51298244	0.8515
TN	Female	Control	TN33	46408520	39417337	0.8494
TN	Female	Control	TN34	53191682	45396209	0.8534
TN	Female	Control	TN35	49174682	41882531	0.8517
TN	Female	Control	TN36	59085130	50345638	0.8521
TN	Female	Control	TN37	47876130	40397839	0.8438
TN	Female	Control	TN38	44307960	37496321	0.8463
TN	Female	Control	TN39	40405612	34413805	0.8517
TN	Female	Control	TN40	42164222	35887361	0.8511
TN	Female	Sensitization	TN5	53890714	46336059	0.8598
TN	Female	Sensitization	TN6	65620916	56542006	0.8616
TN	Female	Sensitization	TN7	53464624	45839956	0.8574
TN	Female	Sensitization	TN25	57266898	48629661	0.8492
TN	Female	Sensitization	TN26	69335442	56454079	0.8142
TN	Female	Sensitization	TN27	57792336	48677570	0.8423
TN	Female	Sensitization	TN28	58052026	46974225	0.8092
TN	Female	Sensitization	TN42	44269590	37413441	0.8451
TN	Female	Sensitization	TN43	45136950	38324915	0.8491
TN	Female	Sensitization	TN44	65657142	55056240	0.8385
TN	Female	Sensitization	TN45	50908932	43121637	0.847
TN	Male	Control	TN9	48699872	42638363	0.8755
TN	Male	Control	TN10	47145050	40775703	0.8649
TN	Male	Control	TN11	50803512	43583737	0.8579
TN	Male	Control	TN12	46730710	40231743	0.8609
TN	Male	Control	TN21	58820740	49697564	0.8449
TN	Male	Control	TN29	47689740	39077056	0.8194
TN	Male	Control	TN30	64255094	52760181	0.8211
TN	Male	Control	TN31	49176208	41718664	0.8484
TN	Male	Sensitization	TN13	50567712	42593702	0.8423
TN	Male	Sensitization	TN14	47891798	41964580	0.8762
TN	Male	Sensitization	TN15	57623796	49738100	0.8632
TN	Male	Sensitization	TN16	56836540	48842220	0.8593
TN	Male	Sensitization	TN17	59075658	50610113	0.8567
TN	Male	Sensitization	TN18	49527084	42579645	0.8597
TN	Male	Sensitization	TN19	52758294	45695474	0.8661
TN	Male	Sensitization	TN20	59969354	52494531	0.8754
TN	Male	Sensitization	TN46	39757376	33737848	0.8486
TN	Male	Sensitization	TN47	48176254	40868539	0.8483
TN	Male	Sensitization	TN48	45191904	38343661	0.8485
TN	Male	Sensitization	TN49	55991056	47737380	0.8526
TN	Male	Sensitization	TN50	43024204	36654462	0.8519
					4.37481e+07	0.853047

### Sheet: Table S2
Table S2. Differentially expressed genes between animals that underwent sensitization relative to control treated animals for each brain region (obtained with DESeq2).
Only p-adj < 0.05 were considered significant but all genes at p-adj <0.1 are shown.
Tissue	LRT model	Gene_ID (Ensembl)	base mean (control)	log2 Fold Change	lfc SE	stat	p-value	p-adj	Gene Description	Gene Symbol
Hypothalamus	~ Treatment	ENSCJPG00005004068	406.115	0.898592	0.102979	75.0715	4.53968e-18	6.10541e-14	urocortin 3 [Source:NCBI gene;Acc:107312476]	UCN3
Hypothalamus	~ Treatment	ENSCJPG00005004778	977.435	0.507162	0.0839126	36.3533	1.64602e-09	1.10687e-05	neurotensin [Source:NCBI gene;Acc:107311200]	NTS
Hypothalamus	~ Treatment	ENSCJPG00005018956	1671.92	-0.363989	0.0696178	27.2674	1.77178e-07	0.000794289	BTG anti-proliferation factor 2 [Source:NCBI gene;Acc:107324908]	BTG2
Hypothalamus	~ Treatment	ENSCJPG00005019250	1463.03	-0.376505	0.0802224	21.9656	2.77584e-06	0.00933306	Fos proto-oncogene, AP-1 transcription factor subunit [Source:NCBI gene;Acc:107315165]	FOS
Hypothalamus	~ Treatment	ENSCJPG00005020865	2862.12	-0.316173	0.069564	20.618	5.60673e-06	0.015081	early growth response 1 [Source:NCBI gene;Acc:107320057]	EGR1
Hypothalamus	~ Treatment	ENSCJPG00005014626	213.535	-0.441868	0.100155	19.4092	1.05498e-05	0.0221107	SS18 like 2 [Source:NCBI gene;Acc:107319299]	SS18L2
Hypothalamus	~ Treatment	ENSCJPG00005007063	267.435	-0.335637	0.0764516	19.2431	1.15083e-05	0.0221107	novel gene (lncRNA)
Hypothalamus	~ Treatment	ENSCJPG00005007745	291.089	-0.642131	0.149829	18.2281	1.95967e-05	0.0329446	early growth response 4 [Source:NCBI gene;Acc:107314126]	EGR4
Hypothalamus	~ Treatment	ENSCJPG00005007065	517.345	-0.352036	0.087339	16.2153	5.65368e-05	0.0844849	nuclear receptor subfamily 4 group A member 3 [Source:NCBI gene;Acc:107309920]	NR4A3
Hypothalamus	~ Treatment	ENSCJPG00005002600	74.8146	-0.487252	0.121861	15.9382	6.54458e-05	0.0880181	novel gene (lncRNA)
Bed Nucleus of the Stria Terminalis	~ Treatment	ENSCJPG00005015176	416.3	-0.401312	0.0598535	44.8606	2.1157e-11	2.80436e-07	Kruppel like factor 2 [Source:NCBI gene;Acc:107325646]	KLF2
Bed Nucleus of the Stria Terminalis	~ Treatment	ENSCJPG00005019250	2206.33	-0.64788	0.109496	34.7245	3.79823e-09	2.51728e-05	Fos proto-oncogene, AP-1 transcription factor subunit [Source:NCBI gene;Acc:107315165]	FOS
Bed Nucleus of the Stria Terminalis	~ Treatment	ENSCJPG00005001854	465.076	-0.901312	0.167826	28.4033	9.84985e-08	0.000435199	neuronal PAS domain protein 4 [Source:NCBI gene;Acc:107307811]	NPAS4
Bed Nucleus of the Stria Terminalis	~ Treatment	ENSCJPG00005007745	734.735	-0.966861	0.193995	24.3968	7.84008e-07	0.00207841	early growth response 4 [Source:NCBI gene;Acc:107314126]	EGR4
Bed Nucleus of the Stria Terminalis	~ Treatment	ENSCJPG00005014637	394.52	-0.558269	0.112517	24.4812	7.50371e-07	0.00207841	RRAD, Ras related glycolysis inhibitor and calcium channel regulator [Source:NCBI gene;Acc:107319330]	RRAD
Bed Nucleus of the Stria Terminalis	~ Treatment	ENSCJPG00005018956	2334.62	-0.58751	0.12128	23.3082	1.38014e-06	0.00304895	BTG anti-proliferation factor 2 [Source:NCBI gene;Acc:107324908]	BTG2
Bed Nucleus of the Stria Terminalis	~ Treatment	ENSCJPG00005004185	1336.99	0.202855	0.0428887	22.3543	2.26704e-06	0.00429281	adipocyte plasma membrane associated protein [Source:NCBI gene;Acc:107310959]	APMAP
Bed Nucleus of the Stria Terminalis	~ Treatment	ENSCJPG00005008725	462.294	-0.376132	0.0803694	21.8545	2.94127e-06	0.00487332	salt inducible kinase 1 [Source:NCBI gene;Acc:107323996]	SIK1
Bed Nucleus of the Stria Terminalis	~ Treatment	ENSCJPG00005012418	1586.9	-0.372654	0.088403	17.7218	2.55685e-05	0.0376567	Jun proto-oncogene, AP-1 transcription factor subunit [Source:NCBI gene;Acc:107317693]	JUN
Bed Nucleus of the Stria Terminalis	~ Treatment	ENSCJPG00005007066	52.7699	-0.64623	0.163451	15.5532	8.02147e-05	0.0966588	novel gene (lncRNA)
Bed Nucleus of the Stria Terminalis	~ Treatment	ENSCJPG00005010944	968.671	-0.289969	0.0730936	15.7138	7.36842e-05	0.0966588	phospholipase C delta 1 [Source:NCBI gene;Acc:107308792]	PLCD1
Bed Nucleus of the Stria Terminalis	~ Treatment	ENSCJPG00005002598	193.611	-0.638708	0.162531	15.3303	9.02557e-05	0.0996949	FosB proto-oncogene, AP-1 transcription factor subunit [Source:NCBI gene;Acc:107307621]	FOSB
Nucleus Taeniae	~ Treatment	ENSCJPG00005004185	1288.53	0.222802	0.0490061	20.6505	5.51239e-06	0.072295	adipocyte plasma membrane associated protein [Source:NCBI gene;Acc:107310959]	APMAP
When Gene Symbols were not obtain via matching to the Ensembl database, Gene Symbols were obtained from NCBI or Wikigene databases.
Genes without a Gene Description on the Ensembl database are described as "novel gene".

### Sheet: Table S3
Table S3. Genes that covary with brooding duration, for each brain region (detected using voom + limma).
Only p-adj < 0.05 were considered significant but all genes at p-adj <0.1 are shown.
Tissue	LRT model	Gene_ID (Ensembl)	logFC	AveExpr	t	p-value	p-adj	Gene Description	Gene Symbol
Hypothalamus	~ Brooding duration	ENSCJPG00005019250	-0.273387	6.78836	-8.64613	1.65938e-11	2.29625e-07	Fos proto-oncogene, AP-1 transcription factor subunit [Source:NCBI gene;Acc:107315165]	FOS
Hypothalamus	~ Brooding duration	ENSCJPG00005018956	-0.235418	6.9886	-8.1258	1.0447e-10	7.22828e-07	BTG anti-proliferation factor 2 [Source:NCBI gene;Acc:107324908]	BTG2
Hypothalamus	~ Brooding duration	ENSCJPG00005007063	-0.235121	4.34488	-7.35755	1.63429e-09	7.53843e-06	novel gene (lncRNA)
Hypothalamus	~ Brooding duration	ENSCJPG00005020865	-0.207049	7.76678	-7.00601	5.80012e-09	2.00655e-05	early growth response 1 [Source:NCBI gene;Acc:107320057]	EGR1
Hypothalamus	~ Brooding duration	ENSCJPG00005007745	-0.464294	4.36622	-6.64063	2.16718e-08	5.99788e-05	early growth response 4 [Source:NCBI gene;Acc:107314126]	EGR4
Hypothalamus	~ Brooding duration	ENSCJPG00005014637	-0.265281	4.36409	-6.46937	4.01841e-08	9.26779e-05	RRAD, Ras related glycolysis inhibitor and calcium channel regulator [Source:NCBI gene;Acc:107319330]	RRAD
Hypothalamus	~ Brooding duration	ENSCJPG00005001854	-0.390786	3.9826	-5.57284	9.94644e-07	0.00196627	neuronal PAS domain protein 4 [Source:NCBI gene;Acc:107307811]	NPAS4
Hypothalamus	~ Brooding duration	ENSCJPG00005020407	-0.0988823	4.59738	-5.26179	2.97486e-06	0.00514576	ST8 alpha-N-acetyl-neuraminide alpha-2,8-sialyltransferase 2 [Source:NCBI gene;Acc:107318853]	ST8SIA2
Hypothalamus	~ Brooding duration	ENSCJPG00005002598	-0.303453	2.73933	-5.19693	3.73195e-06	0.00573809	FosB proto-oncogene, AP-1 transcription factor subunit [Source:NCBI gene;Acc:107307621]	FOSB
Hypothalamus	~ Brooding duration	ENSCJPG00005004068	0.326995	4.8668	5.04751	6.27534e-06	0.00868381	urocortin 3 [Source:NCBI gene;Acc:107312476]	UCN3
Hypothalamus	~ Brooding duration	ENSCJPG00005021438	-0.0896243	6.38571	-4.76014	1.68518e-05	0.0211996	transducer of ERBB2, 1 [Source:NCBI gene;Acc:107322363]	TOB1
Hypothalamus	~ Brooding duration	ENSCJPG00005002600	-0.277477	2.4665	-4.48504	4.26558e-05	0.0491892	novel gene (lncRNA)
Hypothalamus	~ Brooding duration	ENSCJPG00005007065	-0.189827	5.28615	-4.40236	5.61814e-05	0.059803	nuclear receptor subfamily 4 group A member 3 [Source:NCBI gene;Acc:107309920]	NR4A3
Bed Nucleus of the Stria Terminalis	~ Brooding duration	none
Nucleus Taeniae	~ Brooding duration	none
When Gene Symbols were not obtain via matching to the Ensembl database, Gene Symbols were obtained from NCBI or Wikigene databases.
Genes without a Gene Description on the Ensembl database are described as "novel gene".

### Sheet: Table S4
Table S4. Statistically significant enrichment terms at FDR < 0.05 for list of DEGs in the hypothalamus that negatively covaried with parental duration
Obtained with stringApp (v. 1.5.4) within Cytoscape (v. 3.8.2). Background used: Mus musculus. Abbreviations: GO = Gene Ontology
Category	Term description	FDR	Term ID	Term size	Gene names
GO Component	transcription regulator complex	0.0253	GO.0005667	370	FOS, NR4A3, NPAS4
GO Function	transcription regulator activity	1.58e-05	GO.0140110	1256	FOSB, BTG2, FOS, NR4A3, TOB1, NPAS4, EGR1
GO Function	DNA-binding transcription activator activity, RNA polymerase II-specific	1.58e-05	GO.0001228	409	FOSB, FOS, NR4A3, NPAS4, EGR1
GO Function	DNA-binding transcription factor activity, RNA polymerase II-specific	1.58e-05	GO.0000981	727	FOSB, BTG2, FOS, NR4A3, NPAS4, EGR1
GO Function	RNA polymerase II transcription regulatory region sequence-specific DNA binding	1.58e-05	GO.0000977	682	FOSB, FOS, NR4A3, NPAS4, EGR1, EGR4
GO Function	RNA polymerase II proximal promoter sequence-specific DNA binding	0.00044	GO.0000978	515	FOSB, FOS, NR4A3, NPAS4
GO Function	RNA polymerase II core promoter sequence-specific DNA binding	0.00053	GO.0000979	29	FOS, EGR1
GO Function	histone acetyltransferase binding	0.00056	GO.0035035	31	NR4A3, EGR1
GO Function	SMAD binding	0.0032	GO.0046332	79	FOS, TOB1
GO Function	heterocyclic compound binding	0.0064	GO.1901363	4748	FOSB, FOS, NR4A3, RRAD, NPAS4, EGR1, EGR4
GO Function	organic cyclic compound binding	0.0067	GO.0097159	4818	FOSB, FOS, NR4A3, RRAD, NPAS4, EGR1, EGR4
GO Function	transcription factor binding	0.0109	GO.0008134	644	FOS, NR4A3, EGR1
GO Function	RNA polymerase II-specific DNA-binding transcription factor binding	0.0238	GO.0061629	259	FOS, NR4A3
GO Process	positive regulation of RNA metabolic process	1.97e-05	GO.0051254	1558	FOSB, BTG2, FOS, NR4A3, TOB1, NPAS4, EGR1, EGR4
GO Process	regulation of transcription by RNA polymerase II	2.58e-05	GO.0006357	1856	FOSB, BTG2, FOS, NR4A3, TOB1, NPAS4, EGR1, EGR4
GO Process	response to corticosterone	2.65e-05	GO.0051412	21	FOSB, FOS, NPAS4
GO Process	response to hormone	6.96e-05	GO.0009725	829	FOSB, BTG2, FOS, NR4A3, NPAS4, EGR1
GO Process	response to organic cyclic compound	8.63e-05	GO.0014070	883	FOSB, BTG2, FOS, NR4A3, NPAS4, EGR1
GO Process	response to steroid hormone	0.00022	GO.0048545	298	FOSB, FOS, NR4A3, NPAS4
GO Process	positive regulation of transcription by RNA polymerase II	0.00022	GO.0045944	1125	FOSB, FOS, NR4A3, NPAS4, EGR1, EGR4
GO Process	cellular nitrogen compound biosynthetic process	0.00022	GO.0044271	2781	FOSB, BTG2, FOS, ST8SIA2, NR4A3, NPAS4, EGR1, EGR4
GO Process	skeletal muscle cell differentiation	0.00022	GO.0035914	59	BTG2, FOS, EGR1
GO Process	cellular macromolecule biosynthetic process	0.00022	GO.0034645	2778	FOSB, BTG2, FOS, ST8SIA2, NR4A3, NPAS4, EGR1, EGR4
GO Process	positive regulation of gene expression	0.00022	GO.0010628	1811	FOSB, FOS, NR4A3, TOB1, NPAS4, EGR1, EGR4
GO Process	learning or memory	0.00022	GO.0007611	286	BTG2, FOS, NPAS4, EGR1
GO Process	behavior	0.00022	GO.0007610	655	BTG2, FOS, NR4A3, NPAS4, EGR1
GO Process	transcription by RNA polymerase II	0.00022	GO.0006366	570	FOSB, FOS, NR4A3, NPAS4, EGR1
GO Process	transcription, DNA-templated	0.00022	GO.0006351	1960	FOSB, BTG2, FOS, NR4A3, NPAS4, EGR1, EGR4
GO Process	response to oxygen-containing compound	0.00028	GO.1901700	1429	FOSB, BTG2, FOS, NR4A3, NPAS4, EGR1
GO Process	regulation of neuron death	0.00028	GO.1901214	348	BTG2, FOS, NR4A3, EGR1
GO Process	positive regulation of nuclear-transcribed mRNA poly(A) tail shortening	0.00031	GO.0060213	12	BTG2, TOB1
GO Process	response to organonitrogen compound	0.00033	GO.0010243	867	FOSB, BTG2, FOS, NR4A3, EGR1
GO Process	nervous system process	0.0005	GO.0050877	981	BTG2, FOS, NR4A3, NPAS4, EGR1
GO Process	cellular response to endogenous stimulus	0.00051	GO.0071495	997	FOSB, FOS, NR4A3, NPAS4, EGR1
GO Process	learning	0.00061	GO.0007612	165	BTG2, FOS, NPAS4
GO Process	cellular response to hormone stimulus	0.00067	GO.0032870	513	FOSB, FOS, NR4A3, NPAS4
GO Process	response to progesterone	0.0013	GO.0032570	35	FOSB, FOS
GO Process	response to mechanical stimulus	0.0013	GO.0009612	219	FOSB, BTG2, FOS
GO Process	long-term memory	0.0016	GO.0007616	39	NPAS4, EGR1
GO Process	regulation of neuron apoptotic process	0.0017	GO.0043523	251	BTG2, NR4A3, EGR1
GO Process	positive regulation of smooth muscle cell migration	0.003	GO.0014911	60	NR4A3, EGR1
GO Process	cellular response to oxygen-containing compound	0.0035	GO.1901701	870	FOS, NR4A3, NPAS4, EGR1
GO Process	cellular response to calcium ion	0.0035	GO.0071277	66	FOSB, FOS
GO Process	response to peptide hormone	0.0037	GO.0043434	352	BTG2, NR4A3, EGR1
GO Process	response to drug	0.0042	GO.0042493	926	FOSB, FOS, NR4A3, EGR1
GO Process	hippocampus development	0.005	GO.0021766	83	BTG2, NR4A3
GO Process	cellular response to organic substance	0.0057	GO.0071310	1858	FOSB, FOS, NR4A3, NPAS4, EGR1
GO Process	response to cAMP	0.006	GO.0051591	93	FOSB, FOS
GO Process	response to abiotic stimulus	0.0067	GO.0009628	1063	FOSB, BTG2, FOS, EGR1
GO Process	associative learning	0.0067	GO.0008306	99	BTG2, FOS
GO Process	positive regulation of smooth muscle cell proliferation	0.0074	GO.0048661	105	NR4A3, EGR1
GO Process	response to toxic substance	0.0074	GO.0009636	471	FOS, NR4A3, EGR1
GO Process	cellular response to organic cyclic compound	0.0075	GO.0071407	475	NR4A3, NPAS4, EGR1
GO Process	negative regulation of nucleic acid-templated transcription	0.0076	GO.1903507	1121	BTG2, NR4A3, TOB1, EGR1
GO Process	positive regulation of neuron death	0.0079	GO.1901216	113	FOS, EGR1
GO Process	regulation of cellular ketone metabolic process	0.008	GO.0010565	114	NR4A3, EGR1
GO Process	negative regulation of translation	0.0085	GO.0017148	119	BTG2, TOB1
GO Process	response to inorganic substance	0.0085	GO.0010035	505	FOSB, FOS, NR4A3
GO Process	enzyme linked receptor protein signaling pathway	0.0104	GO.0007167	551	FOS, NR4A3, EGR1
GO Process	negative regulation of cellular macromolecule biosynthetic process	0.0109	GO.2000113	1269	BTG2, NR4A3, TOB1, EGR1
GO Process	regulation of cellular process	0.0123	GO.0050794	9045	FOSB, BTG2, FOS, NR4A3, RRAD, TOB1, NPAS4, EGR1, EGR4
GO Process	cellular response to stimulus	0.0134	GO.0051716	5142	FOSB, BTG2, FOS, NR4A3, RRAD, NPAS4, EGR1
GO Process	cellular response to steroid hormone stimulus	0.0141	GO.0071383	166	NR4A3, NPAS4
GO Process	negative regulation of neuron apoptotic process	0.0143	GO.0043524	168	BTG2, NR4A3
GO Process	female pregnancy	0.0144	GO.0007565	170	FOSB, FOS
GO Process	positive regulation of cell death	0.0154	GO.0010942	664	FOS, NR4A3, EGR1
GO Process	transmembrane receptor protein serine/threonine kinase signaling pathway	0.0168	GO.0007178	186	FOS, EGR1
GO Process	regulation of synaptic plasticity	0.0178	GO.0048167	193	NPAS4, EGR1
GO Process	negative regulation of gene expression	0.0178	GO.0010629	1515	BTG2, NR4A3, TOB1, EGR1
GO Process	response to reactive oxygen species	0.0186	GO.0000302	200	FOS, NR4A3
GO Process	primary metabolic process	0.0188	GO.0044238	7426	FOSB, BTG2, FOS, ST8SIA2, NR4A3, NPAS4, EGR1, EGR4
GO Process	regulation of cell population proliferation	0.0204	GO.0042127	1594	BTG2, NR4A3, TOB1, EGR1
GO Process	tissue development	0.0205	GO.0009888	1599	BTG2, FOS, NR4A3, EGR1
GO Process	response to xenobiotic stimulus	0.0224	GO.0009410	225	FOSB, EGR1
GO Process	cell surface receptor signaling pathway	0.024	GO.0007166	1683	FOS, NR4A3, NPAS4, EGR1
GO Process	negative regulation of transcription by RNA polymerase II	0.0244	GO.0000122	817	BTG2, NR4A3, EGR1
GO Process	response to antibiotic	0.0408	GO.0046677	317	NR4A3, EGR1
GO Process	regulation of lipid metabolic process	0.0433	GO.0019216	329	NR4A3, EGR1
GO Process	response to external stimulus	0.0436	GO.0009605	2021	FOSB, BTG2, FOS, NR4A3
KEGG Pathways	Amphetamine addiction	0.0165	mmu05031	65	FOSB, FOS
KEGG Pathways	IL-17 signaling pathway	0.0165	mmu04657	91	FOSB, FOS
KEGG Pathways	Osteoclast differentiation	0.0165	mmu04380	122	FOSB, FOS
KEGG Pathways	RNA degradation	0.0165	mmu03018	80	BTG2, TOB1

### Sheet: Table S5
Table S5. Statistically significant enrichment terms at FDR < 0.05 for list of DEGs in the hypothalamus that were up-regulated under sensitization treatment (NTS, UCN3) or that positively covaried with parental duration (UCN3)
Obtained with stringApp (v. 1.5.4) within Cytoscape (v. 3.8.2). Background used: Mus musculus. Abbreviations: GO = Gene Ontology
Category	Term name	FDR	Term ID	Term size	Gene names
GO Component	axon terminus	0.002	GO.0043679	188	NTS, UCN3
GO Component	extracellular region	0.029	GO.0005576	2044	NTS, UCN3
GO Function	neuropeptide hormone activity	2.02e-05	GO.0005184	25	NTS, UCN3
